# Uncovering the ideal plant ideotype for maximising seed yield in *Brassica napus*

**DOI:** 10.1101/2020.12.04.411371

**Authors:** Laura Siles, Kirsty L. Hassall, Cristina Sanchis-Gritsch, Peter J. Eastmond, Smita Kurup

## Abstract

Seed yield is a complex trait for many crop species including oilseed rape (*Brassica napus*), the second most important oilseed crop worldwide. Studies have focused on the contribution of distinct factors in seed yield such as environmental cues, agronomical practices, growth conditions or specific phenotypic traits at the whole plant level, such as number of pods in a plant. However, in spite of the immense economic importance of oilseeds, none of these studies have comprehensively analysed individual traits and their combined contribution to seed yield. Here, we describe the analysis and contribution of 33 phenotypic traits within a *B. napus* diversity set population and their trade-offs on seed yield not only at the whole plant level but also the less studied female reproductive traits. Our results revealed that both winter and spring oilseed rape; the two more economically important oilseed rape groups in terms of oil production; were found to share a common dominant reproductive strategy for seed yield. In this strategy the main inflorescence is the principal source of seed yield, producing a good number of ovules, a large number of long pods with a concomitantly high number of seeds per pod. We observed that winter oilseed rape opted for more reproductive strategies than spring oilseed rape, presenting more environmental flexibility to maximise seed yield. Overall, we conclude that, oilseed rape adopts a similar strategy that is key for maximal seed yield and propose an ideal ideotype highlighting crucial phenotypic traits that could be potential targets for breeding.

**One sentence summary:** The main florescence is the principal source of seed yield in winter and spring oilseed rape, with winter oilseed rape following several reproductive strategies to maximise seed yield.
