## Supplemental Table S7 for "Uncovering the ideal plant ideotype for maximising seed yield in *Brassica napus*"

### Sheet: Sheet1
	Supplemental Table S7. Partial Least Squares (PLS) regression coefficients for Winter OSR and Spring OSR for macrotraits and alltraits
	Trait	WOSRmacro	SOSRmacro				Trait	WOSRalltraits	SOSRalltraits
	Estimated total seed number from the whole plant (by TGW)	1.2948	1.078				Estimated total seed number from the whole plant (by TGW)	1.2759	0.7794
	Thousand grain weight	0.5633	0.3728				Thousand grain weight	0.6184	0.1006
	Seed weight from 10 pods from the main inflorescence	0.1627	0.0763				Seed weight from 10 pods from the main inflorescence	0.2216	0.1101
	Number of pods on the whole plant	0.1467	-0.0787				Number of pods on the whole plant	0.1976	-0.0229
	Number of pods on secondary inflorescences	0.1135	0.0106				Number of pods on secondary inflorescences	0.1642	0.0037
	Pod abortion in the whole plant	0.0453	-0.0854				Pod abortion on a secondary inflorescence	0.1336	0.0971
	Seed compactness from 10 pods from the main inflorescence	0.0433	-0.1274				Gynoecia length	0.0825	-0.008
	Seed area from the whole plant	0.0426	0.0143				Beak length	0.0521	-0.0388
	Seed compactness from the whole plant	0.0234	0.0655				Seed compactness from 10 pods from the main inflorescence	0.039	-0.1582
	Number of pods on the main inflorescence	0.0177	-0.0613				Plant height (cm)	0.0228	0.0459
	Time to flowering	0.0155	-0.0345				Ovule area coefficient of variation	0.02	0.0028
	Pod abortion on the main inflorescence	0.0149	-0.0261				Ovule area	0.0152	-0.003
	Time to maturity	0.0117	0.0146				Seed compactness from the whole plant	-0.0016	0.077
	Pod abortion on a secondary inflorescence	0.0086	0.0434				Seed area coefficient of variation from whole plant	-0.0047	0.0497
	Valve length from 10 pods from the main inflorescence	-0.0023	-0.0053				Seed oil content from the whole plant	-0.0049	0.342
	Seed area from 10 pods from the main inflorescence	-0.0145	0.0809				Time to maturity	-0.0112	0.0734
	Seed oil content from the whole plant	-0.0242	0.1415				Seed area from 10 pods from the main inflorescence	-0.013	0.1934
	Pod length from 10 pods from the main inflorescence	-0.0303	0.0186				Time to flowering	-0.0134	-0.1001
	Plant height (cm)	-0.0305	0.0464				Pod abortion on the main inflorescence	-0.0136	0.0679
	Seed area coefficient of variation from whole plant	-0.0334	-0.005				Ovule number	-0.0343	0.0819
	Pod abortion in secondary inflorescences	-0.0405	-0.0079				Pod abortion in the whole plant	-0.0511	-0.0827
	Seed number/ pod from 10 pods from the main inflorescence	-0.0548	0.0412				Number of pods on the main inflorescence	-0.0513	0.087
	Number of flowering inflorescences	-0.0799	0.0213				Pod length from 10 pods from the main inflorescence	-0.0549	0.0639
	Number of flowers on the whole plant	-0.0808	0.0381				Style length	-0.0581	0.014
	Number of secondary inflorescences	-0.087	0.0319				Ovary length	-0.0616	-0.001
	Number of pods on a secondary inflorescence	-0.1283	0.144				Valve length from 10 pods from the main inflorescence	-0.0709	0.0626
							Pod abortion in secondary inflorescences	-0.0759	-0.0652
							Seed area from the whole plant	-0.0867	-0.0064
							Seed number/ pod from 10 pods from the main inflorescence	-0.0927	-0.0529
							Number of flowering inflorescences	-0.0987	-0.0434
							Number of secondary inflorescences	-0.1139	-0.0347
							Number of flowers on the whole plant	-0.1325	0.1707
							Number of pods on a secondary inflorescence	-0.1633	0.1171
