## Supplemental Table S8 for "Uncovering the ideal plant ideotype for maximising seed yield in *Brassica napus*"

### Sheet: Sheet1
Supplemental Table S8: List of 96 genotypes included in the diversity set population. The ASSYST code, genotype names, crop type description and the 4 oilseed rape groups are presented.
ASSYST code	Genotype names	Crop type description	Four OSR groups
BnASSYST-213	Abukuma Natane	Winter OSR	Winter OSR
BnASSYST-418	Alta Sweet	Swede	Other
BnASSYST-040	Apex	Modern winter OSR	Winter OSR
BnASSYST-090	Apex-93_5 x Ginyou_3 DH	Winter OSR	Winter OSR
BnASSYST-190	Aphid Resistant Rape	Winter fodder	Other
BnASSYST-133	Baltia	Winter OSR	Winter OSR
BnASSYST-091	Bienvenu DH4	Winter OSR	Winter OSR
BnASSYST-206	Brauner Schnitikohl	Siberian kale	Other
BnASSYST-273	Bronowski	Spring OSR	Spring OSR
BnASSYST-509	Cabernet	Winter OSR	Winter OSR
BnASSYST-510	Cabriolet	Winter OSR	Winter OSR
BnASSYST-185	Canard	Winter fodder	Other
BnASSYST-093	Canberra x Courage	Winter OSR	Winter OSR
BnASSYST-028	Capitol	Modern winter OSR	Winter OSR
BnASSYST-511	Castille	Winter OSR	Winter OSR
BnASSYST-512	Catana	Winter OSR	Winter OSR
BnASSYST-274	Ceska Krajova	Spring OSR	Spring OSR
BnASSYST-207	Chembere Dzagumhana	Unspecified	Other
BnASSYST-513	Chuanyou 2	Semiwinter OSR	Semiwinter OSR
BnASSYST-137	Coriander	Winter OSR	Winter OSR
BnASSYST-208	Couve Nabica	Cauve nabica	Other
BnASSYST-245	Cresor	Spring OSR	Spring OSR
BnASSYST-261	Cubs Root	Spring OSR	Spring OSR
BnASSYST-514	Dimension	Winter OSR	Winter OSR
BnASSYST-139	Dippes	Winter OSR	Winter OSR
BnASSYST-238	Drakkar	Spring OSR	Spring OSR
BnASSYST-275	Duplo	Spring OSR	Spring OSR
BnASSYST-193	Dwarf Essex	Winter fodder	Other
BnASSYST-194	English Giant	Winter fodder	Other
BnASSYST-263	Erglu	Spring OSR	Spring OSR
BnASSYST-101	Eurol	Winter OSR	Winter OSR
BnASSYST-515	Excalibur	Winter OSR	Winter OSR
BnASSYST-055	Expert	Modern winter OSR	Winter OSR
BnASSYST-516	Flash	Winter OSR	Winter OSR
BnASSYST-218	Groene Groninger Snijmoes	Unspecified	Other
BnASSYST-096	Hansen x Gaspard DH	Winter OSR	Winter OSR
BnASSYST-264	Helios	Spring OSR	Spring OSR
BnASSYST-410	Huguenot	Swede	Other
BnASSYST-517	Huron x Navajo	Winter OSR	Winter OSR
BnASSYST-518	Inca x Contact	Winter OSR	Winter OSR
BnASSYST-107	Janetzkis Schlesischer	Winter OSR	Winter OSR
BnASSYST-411	Jaune A Collet Vert	Swede	Other
BnASSYST-251	Karat	Spring OSR	Spring OSR
BnASSYST-256	Karoo-057 DH	Spring OSR	Spring OSR
BnASSYST-150	Kromerska	Winter OSR	Winter OSR
BnASSYST-108	Lembkes Malchower (Lenora)	Winter OSR	Winter OSR
BnASSYST-102	Lesira	Winter OSR	Winter OSR
BnASSYST-105	Licrown x Express DH	Winter OSR	Winter OSR
BnASSYST-271	Liho	Spring fodder	Other
BnASSYST-097	Madrigal x Recital DH	Winter OSR	Winter OSR
BnASSYST-160	Matador	Winter OSR	Winter OSR
BnASSYST-268	Mazowiecki	Spring OSR	Spring OSR
BnASSYST-186	Moana, Moana Rape	Winter fodder	Other
BnASSYST-257	Monty-028 DH	Spring OSR	Spring OSR
BnASSYST-259	N02D-1952	Spring OSR	Spring OSR
BnASSYST-520	Ningyou 7	Semiwinter OSR	Semiwinter OSR
BnASSYST-258	N01D-1330	Spring OSR	Spring OSR
BnASSYST-109	Norin	Winter OSR	Winter OSR
BnASSYST-521	Palmedor	Winter OSR	Winter OSR
BnASSYST-522	POH 285, Bolko	Winter OSR	Winter OSR
BnASSYST-204	Q100	Synthetic	Other
BnASSYST-523	Quinta	Winter OSR	Winter OSR
BnASSYST-098	Rafal DH1	Winter OSR	Winter OSR
BnASSYST-209	Ragged Jack	Rape kale	Other
BnASSYST-168	Ramses	Winter OSR	Winter OSR
BnASSYST-221	Rapid Cycling Rape (CrGC5)	Rape kale	Other
BnASSYST-524	Rocket	Winter OSR	Winter OSR
BnASSYST-113	Samourai	Winter OSR	Winter OSR
BnASSYST-414	Sensation Nz	Swede	Other
BnASSYST-106	Shannon x Winner DH	Winter OSR	Winter OSR
BnASSYST-526	Shengliyoucai	Semiwinter OSR	Semiwinter OSR
BnASSYST-211	Siberische Boerenkool	Siberian kale	Other
BnASSYST-212	Slapska, Slapy	Unspecified	Other
BnASSYST-172	Slovenska Krajova	Winter OSR	Winter OSR
BnASSYST-239	Stellar DH	Spring OSR	Spring OSR
BnASSYST-260	Surpass400-024 DH	Spring OSR	Spring OSR
BnASSYST-229	SWU Chinese 1	Semiwinter OSR	Semiwinter OSR
BnASSYST-230	SWU Chinese 2	Semiwinter OSR	Semiwinter OSR
BnASSYST-203	Taisetsu	Winter vegetable	Other
BnASSYST-269	Tantal	Spring OSR	Spring OSR
BnASSYST-099	Tapidor DH	Winter OSR	Winter OSR
BnASSYST-527	Temple	Winter OSR	Winter OSR
BnASSYST-436	Tina	Swede	Other
BnASSYST-283	Topas	Spring OSR	Spring OSR
BnASSYST-307	Tribune	Spring OSR	Spring OSR
BnASSYST-053	Verona	Modern winter OSR	Winter OSR
BnASSYST-401	Vige DH1	Swede	Other
BnASSYST-528	Vision	Winter OSR	Winter OSR
BnASSYST-270	Weihenstephaner	Spring OSR	Spring OSR
BnASSYST-240	Westar DH	Spring OSR	Spring OSR
BnASSYST-448	Wilhelmberger	Swede	Other
BnASSYST-394	Willi	Spring OSR	Spring OSR
BnASSYST-529	Xiangyou 15	Semiwinter OSR	Semiwinter OSR
BnASSYST-438	York	Swede	Other
BnASSYST-530	Zhongshuang II	Semiwinter OSR	Semiwinter OSR
BnASSYST-237	Zhouyou	Semiwinter OSR	Semiwinter OSR
